# Evaluation of toxicological mechanisms of ochratoxin-A in human primary proximal tubule epithelial cells

**DOI:** 10.1101/2025.08.29.673189

**Authors:** Anish Mahadeo, Theo K. Bammler, James MacDonald, Angela R. Zheng, Catherine K. Yeung, Jonathan Himmelfarb, Edward J. Kelly

## Abstract

Ochratoxin-A (OTA) is a ubiquitous mycotoxin contaminant in food products and a known nephrotoxin. OTA is hypothesized to be a potential environmental agent causing chronic kidney disease of unknown etiology (CKDu), however the mechanism of OTA toxicity in the human kidney remains elusive. This study aims to elucidate OTA-induced molecular toxicological pathways using primary human proximal tubule epithelial cells (PTECs). We demonstrated that exposure to OTA (10 μM) induces over 7000 differentially expressed genes, including key regulators of mitochondrial fission and fusion. This was confirmed at the cellular level by confocal microscopy, where a breakdown of the mitochondrial network was observed at 100 nM OTA. Crucially, OTA was found to significantly induce reactive oxygen species (mROS) and inhibit basal mitochondrial oxidative phosphorylation as well as glycolysis through measurements of oxygen consumption rate and extracellular acidification, indicating reduced cellular energetics and mitochondrial toxicity. The previously reported downregulation of NRF2 target antioxidant response elements was not able to be recovered with co-administration of NRF2 agonists, sulforaphane or tert-butylhydroquinone, suggesting a possible mechanism of inhibition of NRF2 nuclear translocation or DNA binding. In conclusion, we demonstrate that OTA induces oxidative stress, mitochondrial dysfunction, and reduced ATP production, leading to a senescent-like state in PTECs characteristic of renal disease progression. These findings provide insight into early toxicological endpoints induced by OTA which have been established as pathophysiological changes involved in chronic kidney disease.

**Highlights:**

- OTA exposure suppresses oxidative phosphorylation and glycolysis
- OTA exposure disrupts mitochondrial fission and fusion
- OTA induced mitochondrial ROS
- Early mitochondrial stress may underlie OTA-associated CKDu risk
