## Supplementary Table-PT10 for "Evaluation of toxicological mechanisms of ochratoxin-A in human primary proximal tubule epithelial cells"

Gene_Symbol	ENSEMBL	C1	C2	C3	O1	O2	O3	S1	S2	S3	SO1	SO2	SO3	T1	T2	T3	TO1	TO2	TO3
SOD3	ENSG00000109610.6	7.01	6.93	7.69	6.43	6.73	6.19	7.64	7.64	7.58	6.27	5.97	6.16	8.00	8.43	8.63	6.26	6.60	5.43
KEAP1	ENSG00000079999.14	5.29	5.03	4.92	5.78	5.73	5.50	4.92	4.65	4.61	5.57	5.68	5.58	4.69	4.42	4.65	5.85	5.66	4.87
GPX7	ENSG00000116157.6	2.42	1.28	2.07	3.79	3.74	3.56	2.48	2.25	1.84	4.06	4.32	4.18	1.63	1.78	0.86	3.70	3.87	3.41
TKT	ENSG00000163931.16	8.92	8.87	8.54	9.06	9.02	8.99	8.40	7.91	8.26	9.19	9.33	9.29	8.89	8.81	9.21	9.11	8.93	8.96
IDH1	ENSG00000138413.13	5.96	5.95	5.88	7.49	7.55	7.47	6.17	5.62	6.12	7.60	7.55	7.56	6.72	6.33	6.19	7.44	7.56	7.53
UGT2B7	ENSG00000171234.14	3.45	3.68	3.10	4.25	4.31	4.56	3.08	2.56	2.70	4.42	4.66	3.98	3.55	3.01	3.37	4.61	4.11	3.29
BLVRA	ENSG00000106605.11	4.87	4.95	4.96	5.89	5.93	5.73	3.91	4.33	4.00	5.73	5.77	5.95	4.34	4.78	4.08	5.78	5.69	6.13
HMOX1	ENSG00000100292.17	5.23	4.79	4.71	5.32	5.19	5.13	5.84	4.81	5.70	5.44	5.58	5.54	6.96	6.16	5.98	5.31	5.30	5.19
GSTO1	ENSG00000148834.13	5.92	5.60	5.46	6.25	6.46	6.26	5.00	5.59	5.25	6.22	6.22	6.07	6.11	6.69	5.05	6.58	6.60	6.34
AKR1A1	ENSG00000117448.13	5.52	5.27	5.76	6.52	6.70	6.57	4.94	4.32	4.64	6.47	6.49	6.43	5.53	5.79	4.74	6.58	6.60	6.39
AKR1C2	ENSG00000151632.17	0.72	2.08	1.84	2.65	1.92	2.29	1.92	1.04	2.46	2.48	2.31	2.56	1.57	1.89	2.16	2.36	1.92	2.57
GSTA1	ENSG00000243955.6	0.03	1.32	-0.52	1.49	1.70	1.51	0.38	-1.45	0.79	2.02	1.71	1.72	0.36	-0.64	0.80	2.74	2.50	3.42
FTL	ENSG00000087086.15	11.63	11.81	11.03	10.67	10.68	10.67	11.40	11.06	11.21	10.74	11.03	10.92	12.47	12.62	12.42	11.08	10.71	11.24
EPHX1	ENSG00000143819.12	6.52	6.55	7.07	5.88	5.94	5.93	6.63	6.91	6.42	5.88	5.71	5.78	7.44	7.59	7.25	5.81	5.95	5.60
GCLC	ENSG00000001084.12	7.39	7.23	7.06	6.12	6.06	6.14	7.34	6.51	7.37	6.25	6.35	6.57	7.75	7.13	7.50	6.32	6.11	7.06
GPX4	ENSG00000167468.16	8.77	8.73	8.74	7.52	7.62	7.52	8.64	8.09	8.16	7.57	7.64	7.56	8.76	8.71	8.38	7.53	7.57	7.92
FTH1	ENSG00000167996.16	9.94	10.17	10.22	8.79	9.05	8.66	10.42	10.34	10.26	8.86	9.14	9.04	11.33	11.91	11.04	8.99	9.13	8.17
SRXN1	ENSG00000271303.1	1.73	1.66	1.91	0.77	0.35	0.13	1.98	1.41	1.41	-0.21	0.53	-0.94	1.42	1.27	1.63	0.35	0.51	-1.60
TXNRD1	ENSG00000198431.16	9.52	9.32	9.12	8.29	8.39	8.18	9.23	8.91	9.37	8.18	7.95	8.13	9.34	9.13	9.30	8.36	8.59	8.39
GSR	ENSG00000104687.14	8.75	8.59	8.39	6.92	7.02	6.85	8.83	8.16	8.76	6.79	6.80	6.82	9.16	8.99	9.03	6.85	6.93	6.59
AKR1B1	ENSG00000085662.14	12.15	11.65	13.06	9.94	10.07	9.80	11.73	12.35	11.70	9.66	9.32	9.43	12.45	13.14	11.68	9.93	10.28	8.77
GPX2	ENSG00000176153.12	-0.36	1.05	0.00	-2.09	-1.08	-3.36	-1.63	-0.65	0.03	-3.36	-2.84	-2.30	-0.61	-0.80	0.23	-3.36	-2.27	-1.60
UGT1A1	ENSG00000241635.7	1.46	1.49	1.25	-2.40	-0.66	-1.16	1.70	0.89	1.29	-1.43	-2.16	-1.96	-0.33	-1.19	0.47	-3.36	-1.65	-1.60
GSTM1	ENSG00000134184.12	4.66	4.89	4.77	4.25	4.17	4.15	5.31	4.46	5.15	4.40	4.45	4.27	5.94	5.21	5.64	4.32	4.13	3.96
MGST2	ENSG00000085871.9	4.18	4.55	4.14	4.21	4.22	4.10	4.29	4.77	4.52	4.44	4.22	4.26	4.31	4.38	4.41	4.21	4.27	3.41
SLC2A1	ENSG00000117394.21	8.32	8.22	8.09	8.52	8.34	8.37	7.70	7.94	7.86	9.02	9.15	9.26	6.86	6.83	7.18	8.95	8.28	9.17
SLC2A2	NA	NA	NA	NA	NA	NA	NA	NA	NA	NA	NA	NA	NA	NA	NA	NA	NA	NA	NA
SLC2A3	ENSG00000059804.16	3.85	3.24	3.20	1.93	2.22	1.88	5.03	4.57	5.22	3.85	4.18	4.95	5.99	5.74	5.76	4.17	1.81	6.81
SLC2A4	ENSG00000181856.14	-0.61	-3.36	-0.65	-0.97	-1.95	-0.98	-3.36	-1.20	-0.59	-0.90	0.31	-0.34	-0.95	-1.73	-0.92	-0.60	-1.05	-0.14
SLC2A5	ENSG00000142583.17	-0.92	-0.62	-0.52	-1.61	-1.95	-1.59	0.54	1.13	0.90	-0.12	0.35	0.00	0.20	1.63	1.12	-0.38	-2.71	-0.45
SLC5A1	ENSG00000100170.9	-2.65	-0.49	-1.13	-1.83	-3.36	-3.36	-1.33	0.60	0.03	-3.36	-2.84	-3.36	-0.61	-0.64	-0.74	-3.36	-3.36	-0.05
SLC5A3	ENSG00000198743.7	4.90	4.98	5.26	6.21	6.23	6.21	5.09	4.72	4.95	6.33	6.10	6.36	4.29	4.55	5.31	6.53	6.51	7.23
SLC5A5	NA	NA	NA	NA	NA	NA	NA	NA	NA	NA	NA	NA	NA	NA	NA	NA	NA	NA	NA
SLC5A6	ENSG00000138074.15	3.11	3.46	3.47	5.08	5.17	5.14	2.30	3.01	2.24	4.92	4.85	4.87	2.93	2.67	1.93	4.96	5.08	3.89
SLC5A9	NA	NA	NA	NA	NA	NA	NA	NA	NA	NA	NA	NA	NA	NA	NA	NA	NA	NA	NA
SLC6A6	ENSG00000131389.17	7.37	7.21	7.28	9.61	9.60	9.52	8.23	7.76	8.01	9.87	9.81	9.84	8.37	8.30	8.30	9.22	9.07	8.43
SLC6A8	ENSG00000130821.16	6.03	5.91	6.47	6.74	6.58	6.73	5.79	5.62	5.69	6.65	6.69	6.66	5.64	5.71	5.64	6.65	6.37	6.09
SLC6A13	ENSG00000010379.16	1.62	0.86	1.94	0.37	-0.15	0.20	1.09	1.68	0.13	0.12	0.87	0.66	0.65	0.33	1.34	0.29	0.76	-0.99
OPA1	ENSG00000198836.9	5.69	5.80	5.93	6.78	6.81	6.75	5.36	5.69	5.55	6.69	6.58	6.66	5.39	5.56	5.14	6.70	6.82	6.97
MFN1	ENSG00000171109.19	3.30	3.32	3.42	6.30	6.25	6.31	2.95	3.44	3.12	6.25	6.21	6.21	2.88	3.37	2.58	6.34	6.32	6.61
CDK1	ENSG00000170312.15	1.18	1.61	1.87	4.43	4.54	4.16	2.73	3.89	3.44	4.13	3.79	3.90	3.07	3.73	2.89	3.98	4.41	2.48
MFF	ENSG00000168958.19	4.53	4.88	4.81	5.71	5.59	5.66	4.87	4.64	4.57	5.75	5.72	5.73	5.01	4.82	4.15	5.52	5.57	6.23
SIRT3	ENSG00000142082.15	5.03	4.94	5.20	3.61	3.50	3.91	4.86	5.21	4.69	3.78	3.81	3.79	4.22	4.27	4.48	3.95	3.68	3.80
MTFR1	ENSG00000066855.16	2.80	2.93	3.34	5.62	5.43	5.43	3.20	3.15	3.40	5.37	5.35	5.34	3.61	3.43	3.20	5.64	5.78	6.06
MTFR2	ENSG00000146410.12	3.81	3.33	3.50	2.39	2.18	1.78	4.00	3.83	4.08	1.64	1.48	1.28	4.16	3.67	4.74	2.09	2.16	1.05
BAK1	ENSG00000030110.13	3.48	3.00	3.53	5.58	5.66	5.43	2.40	2.77	3.24	5.30	5.13	5.18	2.71	2.02	2.14	5.42	5.63	4.27
BNIP3L	ENSG00000104765.16	5.84	5.64	5.92	7.17	6.99	7.06	5.56	5.65	5.59	7.54	7.57	7.63	5.79	5.93	5.76	7.40	6.78	8.08
CXCL10	NA	NA	NA	NA	NA	NA	NA	NA	NA	NA	NA	NA	NA	NA	NA	NA	NA	NA	NA
CXCL6	ENSG00000124875.10	1.53	1.52	1.10	5.86	5.70	5.99	1.57	-0.25	1.72	6.45	6.52	6.41	2.15	1.31	1.57	5.15	5.10	5.11
CXCL2	ENSG00000081041.9	2.06	1.13	1.77	3.94	4.26	4.23	2.06	1.55	1.69	4.47	4.57	4.40	2.36	2.43	2.20	4.88	4.73	5.19
CXCL8	ENSG00000169429.11	4.63	4.45	5.17	7.07	6.80	6.83	5.48	6.79	5.03	6.79	6.92	6.84	6.46	6.81	4.77	7.27	7.57	8.52
CXCL1	ENSG00000163739.4	5.70	5.41	6.45	7.85	7.96	7.86	5.67	6.46	5.97	8.11	8.13	8.04	6.46	6.87	5.48	7.72	7.93	8.08
CXCL3	ENSG00000163734.4	1.14	1.05	1.82	2.53	2.52	3.20	0.93	0.99	0.30	3.12	3.11	2.71	2.12	1.69	-0.58	3.15	2.91	3.15
CXCL11	ENSG00000169248.12	0.82	-1.10	2.33	-0.97	-0.24	-2.22	-0.37	0.06	-0.44	-2.72	-1.91	-1.96	-1.71	-1.73	0.31	-0.60	-2.71	-3.36
IL6	ENSG00000136244.12	3.47	3.02	3.73	4.95	5.43	5.07	3.79	2.39	3.90	5.20	4.86	5.06	4.56	3.76	4.08	5.59	5.95	6.31
